# LoRTIA Plus: a chemistry-agnostic, feature-first software package for long-read transcriptome annotation

**DOI:** 10.64898/2026.04.03.716279

**Authors:** Gábor Torma, Zsolt Balázs, Ádám Fülöp, Dóra Tombácz, Zsolt Boldogkői

**Affiliations:** Department of Medical Biology, Albert Szent-Györgyi Medical School, University of Szeged, Szeged, Hungary; Department of Quantitative Biomedicine, University of Zurich; Department of Medical Oncology and Hematology, University Hospital Zurich, Zurich, Switzerland

## Abstract

Long-read RNA sequencing (lrRNA-seq) enables direct reconstruction of full-length transcripts, yet existing annotation tools show variable performance across genomes and library chemistries, particularly for novel isoforms. We present LoRTIA Plus, a chemistry-agnostic suite for transcriptome annotation and reconstruction from lrRNA-seq data. LoRTIA Plus first detects and filters transcription start sites (TSSs), transcription end sites (TESs), and introns using adapter-aware and quality-based criteria, and evaluates read support before assembling high-confidence transcript models. We benchmarked LoRTIA Plus against bambu, FLAIR, IsoQuant, and NAGATA on KSHV transcriptomes with dense overlap, using a validated literature-supported boundary set, and on transcriptomes from three human cell lines from the Long Read RNA-seq Genome Annotation Assessment Project (LRGASP) sequenced with five long-read chemistries. On KSHV, LoRTIA Plus achieved the highest F1 scores for TSSs, TESs, and transcripts in both direct-cDNA and direct-RNA datasets by improving recall without sacrificing precision. Across human datasets, LoRTIA Plus consistently ranked among the top boundary annotators across all chemistries and was the best-performing tool in PCR-based libraries, while remaining highly competitive on native RNA. Junction- and isoform-level analyses show that LoRTIA Plus yields a rich, reproducible repertoire of novel isoforms and transcript boundaries from viral to human transcriptomes.
