## Supplementary Table S1 for "LoRTIA Plus: a chemistry-agnostic, feature-first software package for long-read transcriptome annotation"

### Sheet: Supplemntary Table S1. Index
Supplementary Table S1. Benchmark datasets used for KSHV and human transcriptome analyses.
Sheet name	Title	Description
A	Supplementary Table S1A.	KSHV long-read and complementary sequencing datasets (ONT dRNA/dcDNA and Illumina assays) used to define high-confidence TSSs, TESs and introns for benchmarking.
B	Supplementary Table S1B.	Human LRGASP/ENCODE long-read RNA-seq datasets for three cell lines and five chemistries used to benchmark transcript annotation tools.

### Sheet: Supplemntary Table S1A
Supplementary Table S1A. KSHV benchmarking datasets and supporting reference resources. This table compiles the sequencing datasets and supporting reference resources used in the KSHV and human benchmarking analyses. For the viral benchmark, it lists the long-read and complementary datasets used to define high-confidence reference transcription start sites, transcription end sites, and introns. F…
Cell line	Virus	Time point	Platform	Replicate	Library	File accesion	Treated
iBCBL1-3xFLAG-RTA	Human gammaherpesvirus 8	24h	ONT	1	dcDNA-Seq	ERR10906804
iBCBL1-3xFLAG-RTA	Human gammaherpesvirus 8	24h	ONT	2	dcDNA-Seq	ERR10906805
iBCBL1-3xFLAG-RTA	Human gammaherpesvirus 8	24h	ONT	3	dcDNA-Seq	ERR10906806
iBCBL1-3xFLAG-RTA	Human gammaherpesvirus 8	24h	ONT	1	dRNA-Seq	ERR10906800
iBCBL1-3xFLAG-RTA	Human gammaherpesvirus 8	24h	Illumina	1	CAGE-Seq	ERR10928760
iBCBL1-3xFLAG-RTA	Human gammaherpesvirus 8	24h	Illumina	2	CAGE-Seq	ERR10928762
iBCBL1-3xFLAG-RTA	Human gammaherpesvirus 8	24h	Illumina	3	CAGE-Seq	ERR10928764
iSLK-219	Human gammaherpesvirus 8	8h	Illumina	1,2,3	RIBO-Seq	https://doi.org/10.1371/journal.ppat.1003847.s018	CHX, Harringtonine treated-cells
iSLK-219	Human gammaherpesvirus 8	24h	Illumina	1,2,3	RIBO-Seq	https://doi.org/10.1371/journal.ppat.1003847.s018	CHX, Harringtonine treated-cells
iSLK-219	Human gammaherpesvirus 8	48h	Illumina	1,2,3	RIBO-Seq	https://doi.org/10.1371/journal.ppat.1003847.s018	CHX, Harringtonine treated-cells
iSLK-219	Human gammaherpesvirus 8	72h	Illumina	1,2,3	RIBO-Seq	https://doi.org/10.1371/journal.ppat.1003847.s018	CHX, Harringtonine treated-cells

### Sheet: Supplemntary Table S1B
Supplementary Table S1B. Human LRGASP/ENCODE long-read RNA-seq benchmark datasets. This table summarizes the human long-read RNA-seq datasets analysed in this study from the LRGASP/ENCODE resource, covering three cell lines (H1-hES, H1-DE, and WTC11) and five long-read library chemistries (ONT dRNA-seq, ONT cDNA-seq, ONT CapTrap-seq, PacBio cDNA-seq, and PacBio CapTrap-seq), together with the cor…
Cell line	Species	Platform	Replicate	Library	File accesion
H1-DE	Human	PacBio	1	cDNA	ENCFF143ICB
H1-DE	Human	PacBio	2	cDNA	ENCFF684YOO
H1-DE	Human	PacBio	3	cDNA	ENCFF339FMQ
H1-DE	Human	PacBio	1	CapTrap	ENCFF853OFP
H1-DE	Human	PacBio	2	CapTrap	ENCFF400BQQ
H1-DE	Human	PacBio	3	CapTrap	ENCFF436GKZ
H1-DE	Human	ONT	1	cDNA	ENCFF180OMN
H1-DE	Human	ONT	2	cDNA	ENCFF754BZS
H1-DE	Human	ONT	3	cDNA	ENCFF277PKW
H1-DE	Human	ONT	1	CapTrap	ENCFF626JLU
H1-DE	Human	ONT	2	CapTrap	ENCFF933LQH
H1-DE	Human	ONT	3	CapTrap	ENCFF430MWW
H1-DE	Human	ONT	1	dRNA-Seq	ENCFF965CGM
H1-DE	Human	ONT	2	dRNA-Seq	ENCFF008HMY
H1-DE	Human	ONT	3	dRNA-Seq	ENCFF937WUA
H1-ES	Human	PacBio	1	cDNA	ENCFF143ICB
H1-ES	Human	PacBio	2	cDNA	ENCFF684YOO
H1-ES	Human	PacBio	3	cDNA	ENCFF339FMQ
H1-ES	Human	PacBio	1	CapTrap	ENCFF853OFP
H1-ES	Human	PacBio	2	CapTrap	ENCFF400BQQ
H1-ES	Human	PacBio	3	CapTrap	ENCFF436GKZ
H1-ES	Human	ONT	1	cDNA	ENCFF326IBB
H1-ES	Human	ONT	2	cDNA	ENCFF714YOZ
H1-ES	Human	ONT	3	cDNA	ENCFF955CIA
H1-ES	Human	ONT	1	CapTrap	ENCFF661WLV
H1-ES	Human	ONT	2	CapTrap	ENCFF089AMF
H1-ES	Human	ONT	3	CapTrap	ENCFF085EVG
H1-ES	Human	ONT	1	dRNA-Seq	ENCFF207KVO
H1-ES	Human	ONT	2	dRNA-Seq	ENCFF373LMV
H1-ES	Human	ONT	3	dRNA-Seq	ENCFF846RID
WTC11	Human	PacBio	1	cDNA	ENCFF563QZR
WTC11	Human	PacBio	2	cDNA	ENCFF370NFS
WTC11	Human	PacBio	3	cDNA	ENCFF245IPA
WTC11	Human	PacBio	1	CapTrap	ENCFF105WIJ
WTC11	Human	PacBio	2	CapTrap	ENCFF212HLP
WTC11	Human	PacBio	3	CapTrap	ENCFF003QZT
WTC11	Human	ONT	1	cDNA	ENCFF263YFG
WTC11	Human	ONT	2	cDNA	ENCFF023EXJ
WTC11	Human	ONT	3	cDNA	ENCFF961HLO
WTC11	Human	ONT	1	CapTrap	ENCFF654SNK
WTC11	Human	ONT	2	CapTrap	ENCFF934KDM
WTC11	Human	ONT	3	CapTrap	ENCFF104BNW
WTC11	Human	ONT	1	dRNA-Seq	ENCFF155CFF
WTC11	Human	ONT	2	dRNA-Seq	ENCFF771DIX
WTC11	Human	ONT	3	dRNA-Seq	ENCFF600LIU
