## Supplementary Table S1 for "LoRTIA Plus: a chemistry-agnostic, feature-first software package for long-read transcriptome annotation"

### Sheet: Supplementary Table S4 Index
Supplementary Table S4. Transcript boundary detection (TSS): accuracy metrics and statistical comparisons across annotators and library chemistries This table summarizes transcription start site (TSS) boundary detection performance across annotators and long-read library chemistries using the three LRGASP cell lines as matched biological replicates.
Sheet name	Title	Description
A	Supplementary Table S4A	Boundary-level precision, recall, and F1 score for TSS detection for each annotator × chemistry × cell line combination. TSS benchmarking is reported for the four PCR-based chemistries (ONT-CapTrap, ONT-cDNA, PacBio cDNA, PacBio-CapTrap); ONT-dRNA is not evaluated for TSS due to frequent 5′-end truncation in direct RNA reads.
B	Supplementary Table S4B	Chemistry-resolved ANOVA testing the effect of Annotator on TSS F1 scores with cell line included as a blocking factor. Columns report the F statistic, degrees of freedom (df1, df2), and P value, along with the number of cell lines and annotators included.
C	Supplementary Table S4C	Pre-specified cell-line–paired t-tests comparing LoRTIA Plus to each competing annotator within each chemistry. Reported are mean ΔF1 (LoRTIA Plus − other), SD of ΔF1, the t statistic, the two-sided P value, and the Benjamini–Hochberg (BH) FDR-adjusted P value (multiple-testing correction across the four contrasts within each chemistry).

### Sheet: Supplementary Table S4A
Supplementary Table S4A. – TSS accuracy metrics (Precision/Recall/F1). Boundary-level precision, recall, and F1 score for TSS detection for each annotator × chemistry × cell line combination. TSS benchmarking is reported for the four PCR-based chemistries (ONT-CapTrap, ONT-cDNA, PacBio cDNA, PacBio-CapTrap); ONT-dRNA is not evaluated for TSS due to frequent 5′-end truncation in direct RNA reads.
Feature	Chemistry	Cell line	Annotator	Precision	Recall	F1 score
TSS	ONT-CapTrap	H1	LoRTIA	0.227859	0.637052	0.335661
TSS	ONT-CapTrap	H1	bambu	0.210572	0.44446	0.28576
TSS	ONT-CapTrap	H1	FLAIR	0.161654	0.570165	0.251892
TSS	ONT-CapTrap	H1	IsoQuant	0.219192	0.396849	0.282404
TSS	ONT-CapTrap	H1	NAGATA	0.125009	0.293487	0.175336
TSS	ONT-CapTrap	H1-endo	LoRTIA	0.243563	0.635872	0.352214
TSS	ONT-CapTrap	H1-endo	bambu	0.208475	0.447447	0.284428
TSS	ONT-CapTrap	H1-endo	FLAIR	0.167271	0.588853	0.260534
TSS	ONT-CapTrap	H1-endo	IsoQuant	0.215064	0.403662	0.280619
TSS	ONT-CapTrap	H1-endo	NAGATA	0.136225	0.319746	0.191053
TSS	ONT-CapTrap	WTC11	LoRTIA	0.27258	0.629876	0.380499
TSS	ONT-CapTrap	WTC11	bambu	0.221562	0.483298	0.303835
TSS	ONT-CapTrap	WTC11	FLAIR	0.20082	0.589486	0.299581
TSS	ONT-CapTrap	WTC11	IsoQuant	0.228533	0.415558	0.294892
TSS	ONT-CapTrap	WTC11	NAGATA	0.143541	0.305896	0.195394
TSS	ONT-cDNA	H1	LoRTIA	0.210155	0.57714	0.308116
TSS	ONT-cDNA	H1	bambu	0.249711	0.4563	0.32278
TSS	ONT-cDNA	H1	FLAIR	0.189958	0.596306	0.28813
TSS	ONT-cDNA	H1	IsoQuant	0.247432	0.400357	0.305844
TSS	ONT-cDNA	H1	NAGATA	0.167052	0.26468	0.204828
TSS	ONT-cDNA	H1-endo	LoRTIA	0.19235	0.588513	0.289937
TSS	ONT-cDNA	H1-endo	bambu	0.237485	0.436125	0.307516
TSS	ONT-cDNA	H1-endo	FLAIR	0.173168	0.600784	0.268845
TSS	ONT-cDNA	H1-endo	IsoQuant	0.236404	0.402975	0.297992
TSS	ONT-cDNA	H1-endo	NAGATA	0.165052	0.292153	0.210935
TSS	ONT-cDNA	WTC11	LoRTIA	0.145731	0.596143	0.234208
TSS	ONT-cDNA	WTC11	bambu	0.222023	0.400594	0.285701
TSS	ONT-cDNA	WTC11	FLAIR	0.133642	0.559729	0.215767
TSS	ONT-cDNA	WTC11	IsoQuant	0.226007	0.373446	0.281595
TSS	ONT-cDNA	WTC11	NAGATA	0.142007	0.334095	0.199301
TSS	PacBio	H1	LoRTIA	0.410945	0.608965	0.490731
TSS	PacBio	H1	bambu	0.302638	0.644278	0.411827
TSS	PacBio	H1	FLAIR	0.422203	0.606416	0.497815
TSS	PacBio	H1	IsoQuant	0.370348	0.546985	0.44166
TSS	PacBio	H1	NAGATA	0.454777	0.268168	0.337389
TSS	PacBio	H1-endo	LoRTIA	0.328762	0.646982	0.435981
TSS	PacBio	H1-endo	bambu	0.272712	0.573255	0.369597
TSS	PacBio	H1-endo	FLAIR	0.31072	0.597175	0.408757
TSS	PacBio	H1-endo	IsoQuant	0.296188	0.529113	0.379781
TSS	PacBio	H1-endo	NAGATA	0.356955	0.314698	0.334497
TSS	PacBio	WTC11	LoRTIA	0.280819	0.659942	0.393988
TSS	PacBio	WTC11	bambu	0.275996	0.535279	0.364204
TSS	PacBio	WTC11	FLAIR	0.28565	0.584366	0.383727
TSS	PacBio	WTC11	IsoQuant	0.281253	0.498037	0.359492
TSS	PacBio	WTC11	NAGATA	0.320859	0.383103	0.349229
TSS	PacBio-CapTrap	H1	LoRTIA	0.390748	0.636103	0.484113
TSS	PacBio-CapTrap	H1	bambu	0.275114	0.617381	0.380619
TSS	PacBio-CapTrap	H1	FLAIR	0.343942	0.571386	0.429406
TSS	PacBio-CapTrap	H1	IsoQuant	0.307285	0.458401	0.367931
TSS	PacBio-CapTrap	H1	NAGATA	0.310761	0.277229	0.293039
TSS	PacBio-CapTrap	H1-endo	LoRTIA	0.379934	0.651244	0.479897
TSS	PacBio-CapTrap	H1-endo	bambu	0.265616	0.598456	0.367931
TSS	PacBio-CapTrap	H1-endo	FLAIR	0.321645	0.571801	0.411703
TSS	PacBio-CapTrap	H1-endo	IsoQuant	0.287121	0.462365	0.354255
TSS	PacBio-CapTrap	H1-endo	NAGATA	0.305828	0.302749	0.304281
TSS	PacBio-CapTrap	WTC11	LoRTIA	0.392603	0.652245	0.490164
TSS	PacBio-CapTrap	WTC11	bambu	0.277385	0.605823	0.380536
TSS	PacBio-CapTrap	WTC11	FLAIR	0.357535	0.570558	0.439599
TSS	PacBio-CapTrap	WTC11	IsoQuant	0.301224	0.465959	0.365905
TSS	PacBio-CapTrap	WTC11	NAGATA	0.321437	0.314177	0.317765

### Sheet: Supplementary Table S4B
Supplementary Table S4B. – TSS repeated-measures ANOVA by chemistry. Chemistry-resolved ANOVA testing the effect of Annotator on TSS F1 scores with cell line included as a blocking factor. Columns report the F statistic, degrees of freedom (df1, df2), and P value, along with the number of cell lines and annotators included.
Feature	Chemistry	F statistic	df (numerator)	df (denominator)	P value	Number of cell lines	Number of annotators
TSS	ONT-CapTrap	125.991	4	8	2.94382e-07	3	5
TSS	ONT-cDNA	19.4746	4	8	0.00034815	3	5
TSS	PacBio	7.343	4	8	0.00870096	3	5
TSS	PacBio-CapTrap	278.838	4	8	1.27875e-08	3	5

### Sheet: Supplementary Table S4C
Supplementary Table S4C. – TSS post hoc paired comparisons (LoRTIA Plus vs others). Pre-specified cell-line–paired t-tests comparing LoRTIA Plus to each competing annotator within each chemistry. Reported are mean ΔF1 (LoRTIA Plus − other), SD of ΔF1, the t statistic, the two-sided P value, and the Benjamini–Hochberg (BH) FDR-adjusted P value (multiple-testing correction across the four contrasts…
Feature	Chemistry	Comparison	Paired cell lines	Mean ΔF1 (LoRTIA − other)	SD ΔF1	t (paired)	P value	P (BH-adjusted)
TSS	ONT-CapTrap	LoRTIA Plus vs bambu	3	0.0647837	0.0136318	8.23141	0.0144399	0.0173632
TSS	ONT-CapTrap	LoRTIA Plus vs FLAIR	3	0.0854557	0.00557573	26.546	0.00141605	0.00461338
TSS	ONT-CapTrap	LoRTIA Plus vs IsoQuant	3	0.070153	0.0162231	7.48983	0.0173632	0.0173632
TSS	ONT-CapTrap	LoRTIA Plus vs NAGATA	3	0.168864	0.0140716	20.7851	0.00230669	0.00461338
TSS	ONT-cDNA	LoRTIA Plus vs bambu	3	-0.027912	0.0204737	-2.36132	0.142094	0.189458
TSS	ONT-cDNA	LoRTIA Plus vs FLAIR	3	0.0198397	0.00133154	25.8071	0.00149811	0.00599245
TSS	ONT-cDNA	LoRTIA Plus vs IsoQuant	3	-0.0177233	0.0262033	-1.17152	0.362064	0.362064
TSS	ONT-cDNA	LoRTIA Plus vs NAGATA	3	0.072399	0.0346654	3.6174	0.0686444	0.137289
TSS	PacBio	LoRTIA Plus vs bambu	3	0.0583573	0.0255248	3.95999	0.0582529	0.11474
TSS	PacBio	LoRTIA Plus vs FLAIR	3	0.0101337	0.0171544	1.02318	0.41383	0.41383
TSS	PacBio	LoRTIA Plus vs IsoQuant	3	0.046589	0.0110628	7.2942	0.0182813	0.0731251
TSS	PacBio	LoRTIA Plus vs NAGATA	3	0.0998617	0.0543097	3.1848	0.086055	0.11474
TSS	PacBio-CapTrap	LoRTIA Plus vs bambu	3	0.108363	0.00437544	42.8962	0.000543012	0.0011678
TSS	PacBio-CapTrap	LoRTIA Plus vs FLAIR	3	0.057822	0.00921807	10.8646	0.00836558	0.00836558
TSS	PacBio-CapTrap	LoRTIA Plus vs IsoQuant	3	0.122028	0.0051095	41.3657	0.000583901	0.0011678
TSS	PacBio-CapTrap	LoRTIA Plus vs NAGATA	3	0.179696	0.00998377	31.1749	0.00102735	0.00136981
											vs NAGATA: 0.001798344
											vs bambu: 0.002574992
											vs FLAIR: 0.004558833
