## Supplementary Table S5 for "LoRTIA Plus: a chemistry-agnostic, feature-first software package for long-read transcriptome annotation"

### Sheet: Supplementary Table S5. Index
Supplementary Table S5. Transcript boundary detection (TES): accuracy metrics and statistical comparisons across annotators and library chemistries This table summarizes transcription end site (TES) boundary detection performance across annotators and library chemistries, including ONT-dRNA, using the three LRGASP cell lines as matched biological replicates.
Sheet name	Title	Description
A	Supplementary Table S5A.	Boundary-level precision, recall, and F1 score for TES detection for each annotator × chemistry × cell line combination.
B	Supplementary Table S5B.	Chemistry-resolved ANOVA testing the effect of Annotator on TES F1 scores with cell line included as a blocking factor, reporting F, df1/df2, and P value.
C	Supplementary Table S5C.	Pre-specified cell-line–paired t-tests comparing LoRTIA Plus to each competing annotator within each chemistry (including ONT-dRNA). Reported are mean ΔF1 (LoRTIA Plus − other), SD of ΔF1, the t statistic, the two-sided P value, and the Benjamini–Hochberg (BH) FDR-adjusted P value (multiple-testing correction across the four contrasts within each chemistry).

### Sheet: Supplementary Table S5A.
Supplementary Table S5A. – TES accuracy metrics (Precision/Recall/F1). Boundary-level precision, recall, and F1 score for TES detection for each annotator × chemistry × cell line combination.
Feature	Chemistry	Cell ine	Annotator	Precision	Recall	F1 score
TES	ONT-CapTrap	H1	LoRTIA	0.465926	0.80446	0.590086
TES	ONT-CapTrap	H1	bambu	0.313077	0.305891	0.309442
TES	ONT-CapTrap	H1	FLAIR	0.33526	0.595544	0.42901
TES	ONT-CapTrap	H1	IsoQuant	0.575281	0.378753	0.456775
TES	ONT-CapTrap	H1	NAGATA	0.165904	0.145781	0.155193
TES	ONT-CapTrap	H1-endo	LoRTIA	0.453767	0.80524	0.580444
TES	ONT-CapTrap	H1-endo	bambu	0.299977	0.30137	0.300672
TES	ONT-CapTrap	H1-endo	FLAIR	0.33959	0.612613	0.43696
TES	ONT-CapTrap	H1-endo	IsoQuant	0.558619	0.383593	0.45485
TES	ONT-CapTrap	H1-endo	NAGATA	0.180184	0.159689	0.169319
TES	ONT-CapTrap	WTC11	LoRTIA	0.503021	0.812279	0.621293
TES	ONT-CapTrap	WTC11	bambu	0.336181	0.341396	0.338768
TES	ONT-CapTrap	WTC11	FLAIR	0.391529	0.585267	0.469185
TES	ONT-CapTrap	WTC11	IsoQuant	0.596606	0.387484	0.469825
TES	ONT-CapTrap	WTC11	NAGATA	0.180303	0.155002	0.166698
TES	ONT-cDNA	H1	LoRTIA	0.500523	0.757558	0.602784
TES	ONT-cDNA	H1	bambu	0.331144	0.345444	0.338143
TES	ONT-cDNA	H1	FLAIR	0.327718	0.635951	0.432539
TES	ONT-cDNA	H1	IsoQuant	0.611593	0.406397	0.488314
TES	ONT-cDNA	H1	NAGATA	0.191292	0.130834	0.155389
TES	ONT-cDNA	H1-endo	LoRTIA	0.498379	0.769624	0.60499
TES	ONT-cDNA	H1-endo	bambu	0.318913	0.325628	0.322235
TES	ONT-cDNA	H1-endo	FLAIR	0.303015	0.631289	0.409481
TES	ONT-cDNA	H1-endo	IsoQuant	0.604335	0.412622	0.490408
TES	ONT-cDNA	H1-endo	NAGATA	0.198051	0.142373	0.165659
TES	ONT-cDNA	WTC11	LoRTIA	0.471485	0.797781	0.592691
TES	ONT-cDNA	WTC11	bambu	0.311851	0.281826	0.296079
TES	ONT-cDNA	WTC11	FLAIR	0.266941	0.606529	0.370722
TES	ONT-cDNA	WTC11	IsoQuant	0.608281	0.38254	0.469695
TES	ONT-cDNA	WTC11	NAGATA	0.20113	0.158588	0.177343
TES	ONT-dRNA	H1	LoRTIA	0.457617	0.918622	0.610907
TES	ONT-dRNA	H1	bambu	0.375007	0.329853	0.350984
TES	ONT-dRNA	H1	FLAIR	0.625351	0.424383	0.50563
TES	ONT-dRNA	H1	IsoQuant	0.70679	0.234644	0.352323
TES	ONT-dRNA	H1	NAGATA	0.45614	0.068526	0.119152
TES	ONT-dRNA	H1-endo	LoRTIA	0.515239	0.93377	0.66406
TES	ONT-dRNA	H1-endo	bambu	0.407869	0.335758	0.368317
TES	ONT-dRNA	H1-endo	FLAIR	0.714668	0.386682	0.501837
TES	ONT-dRNA	H1-endo	IsoQuant	0.771735	0.205998	0.325192
TES	ONT-dRNA	H1-endo	NAGATA	0.616199	0.044077	0.082268
TES	ONT-dRNA	WTC11	LoRTIA	0.440731	0.957954	0.60371
TES	ONT-dRNA	WTC11	bambu	0.381817	0.293796	0.332073
TES	ONT-dRNA	WTC11	FLAIR	0.583592	0.367677	0.451131
TES	ONT-dRNA	WTC11	IsoQuant	0.666458	0.216477	0.326803
TES	ONT-dRNA	WTC11	NAGATA	0.526049	0.071684	0.126175
TES	PacBio	H1	LoRTIA	0.670284	0.828034	0.740855
TES	PacBio	H1	bambu	0.412675	0.542434	0.46874
TES	PacBio	H1	FLAIR	0.579583	0.556956	0.568044
TES	PacBio	H1	IsoQuant	0.735015	0.46676	0.570948
TES	PacBio	H1	NAGATA	0.520269	0.188612	0.276856
TES	PacBio	H1-endo	LoRTIA	0.602777	0.84476	0.703543
TES	PacBio	H1-endo	bambu	0.387112	0.465605	0.422746
TES	PacBio	H1-endo	FLAIR	0.469348	0.554657	0.508449
TES	PacBio	H1-endo	IsoQuant	0.706951	0.444686	0.545955
TES	PacBio	H1-endo	NAGATA	0.418653	0.200766	0.271387
TES	PacBio	WTC11	LoRTIA	0.624582	0.824011	0.710569
TES	PacBio	WTC11	bambu	0.37322	0.424844	0.397363
TES	PacBio	WTC11	FLAIR	0.435384	0.565321	0.491916
TES	PacBio	WTC11	IsoQuant	0.687252	0.436981	0.534259
TES	PacBio	WTC11	NAGATA	0.327817	0.23655	0.274803
TES	PacBio-CapTrap	H1	LoRTIA	0.609686	0.836766	0.705402
TES	PacBio-CapTrap	H1	bambu	0.389468	0.459786	0.421716
TES	PacBio-CapTrap	H1	FLAIR	0.561233	0.520032	0.539847
TES	PacBio-CapTrap	H1	IsoQuant	0.739374	0.408179	0.525983
TES	PacBio-CapTrap	H1	NAGATA	0.483295	0.15716	0.23719
TES	PacBio-CapTrap	H1-endo	LoRTIA	0.59353	0.85196	0.699644
TES	PacBio-CapTrap	H1-endo	bambu	0.383154	0.440135	0.409673
TES	PacBio-CapTrap	H1-endo	FLAIR	0.528446	0.514267	0.52126
TES	PacBio-CapTrap	H1-endo	IsoQuant	0.715472	0.409833	0.521146
TES	PacBio-CapTrap	H1-endo	NAGATA	0.452182	0.163175	0.239811
TES	PacBio-CapTrap	WTC11	LoRTIA	0.61956	0.847607	0.715861
TES	PacBio-CapTrap	WTC11	bambu	0.401887	0.451387	0.425201
TES	PacBio-CapTrap	WTC11	FLAIR	0.578486	0.505571	0.539576
TES	PacBio-CapTrap	WTC11	IsoQuant	0.742503	0.404179	0.52343
TES	PacBio-CapTrap	WTC11	NAGATA	0.460547	0.177893	0.256651

### Sheet: Supplementary Table S5B.
Supplementary Table S5B. – TES repeated-measures ANOVA by chemistry. Chemistry-resolved ANOVA testing the effect of Annotator on TES F1 scores with cell line included as a blocking factor, reporting F, df1/df2, and P value.
Feature	Chemistry	F statistic	df (numerator)	df (denominator)	P value	Number of cell lines	Number of annotators
TES	ONT-CapTrap	810.012	4	8	1.83647e-10	3	5
TES	ONT-cDNA	310.285	4	8	8.36861e-09	3	5
TES	ONT-dRNA	180.958	4	8	7.07732e-08	3	5
TES	PacBio	308.171	4	8	8.59879e-09	3	5
TES	PacBio-CapTrap	2779.19	4	8	1.33635e-12	3	5

### Sheet: Supplementary Table S5C.
Supplementary Table S5C. – TES post hoc paired comparisons (LoRTIA Plus vs others). Pre-specified cell-line–paired t-tests comparing LoRTIA Plus to each competing annotator within each chemistry (including ONT-dRNA). Reported are mean ΔF1 (LoRTIA Plus − other), SD of ΔF1, the t statistic, the two-sided P value, and the Benjamini–Hochberg (BH) FDR-adjusted P value (multiple-testing correction acro…
Feature	Chemistry	Comparison	Paired cell lines	Mean ΔF1 (LoRTIA − other)	SD ΔF1	t (paired)	P value	P (BH-adjusted)
TES	ONT-CapTrap	LoRTIA Plus vs bambu	3	0.28098	0.00140698	345.898	8.3579e-06	3.34316e-05
TES	ONT-CapTrap	LoRTIA Plus vs FLAIR	3	0.152223	0.00879656	29.9728	0.00111127	0.0014817
TES	ONT-CapTrap	LoRTIA Plus vs IsoQuant	3	0.136791	0.0132834	17.8365	0.00312853	0.00312853
TES	ONT-CapTrap	LoRTIA Plus vs NAGATA	3	0.433538	0.0217667	34.4981	0.000839193	0.0014817
TES	ONT-cDNA	LoRTIA Plus vs bambu	3	0.281336	0.0160327	30.3935	0.00108077	0.00144103
TES	ONT-cDNA	LoRTIA Plus vs FLAIR	3	0.195908	0.0258643	13.1193	0.00575987	0.00575987
TES	ONT-cDNA	LoRTIA Plus vs IsoQuant	3	0.117349	0.00489048	41.5614	0.00057842	0.00115684
TES	ONT-cDNA	LoRTIA Plus vs NAGATA	3	0.434025	0.0166694	45.0976	0.000491329	0.00115684
TES	ONT-dRNA	LoRTIA Plus vs bambu	3	0.275768	0.0182638	26.1525	0.00145889	0.00583554
TES	ONT-dRNA	LoRTIA Plus vs FLAIR	3	0.140026	0.0304777	7.95772	0.015427	0.015427
TES	ONT-dRNA	LoRTIA Plus vs IsoQuant	3	0.291453	0.0420722	11.9987	0.00687441	0.00916589
TES	ONT-dRNA	LoRTIA Plus vs NAGATA	3	0.517027	0.0565367	15.8396	0.0039621	0.0079242
TES	PacBio	LoRTIA Plus vs bambu	3	0.288706	0.0216571	23.0895	0.00187046	0.00249395
TES	PacBio	LoRTIA Plus vs FLAIR	3	0.195519	0.022924	14.7727	0.00455099	0.00455099
TES	PacBio	LoRTIA Plus vs IsoQuant	3	0.167935	0.00951551	30.5682	0.00106847	0.00213695
TES	PacBio	LoRTIA Plus vs NAGATA	3	0.443974	0.0174361	44.103	0.000513724	0.00205489
TES	PacBio-CapTrap	LoRTIA Plus vs bambu	3	0.288106	0.00384302	129.849	5.93036e-05	0.000118607
TES	PacBio-CapTrap	LoRTIA Plus vs FLAIR	3	0.173408	0.0068814	43.6469	0.000524508	0.000600827
TES	PacBio-CapTrap	LoRTIA Plus vs IsoQuant	3	0.183449	0.00779197	40.7783	0.000600827	0.000600827
TES	PacBio-CapTrap	LoRTIA Plus vs NAGATA	3	0.462418	0.00502712	159.322	3.93933e-05	0.000118607
