## Supplementary Table S6 for "LoRTIA Plus: a chemistry-agnostic, feature-first software package for long-read transcriptome annotation"

### Sheet: Supplementary Table S6 Index
Supplementary Table S6. Transcript-level splice-architecture benchmarking (SQANTI FSM/ISM) across annotators and long-read chemistries This table summarizes SQANTI3-based transcript-level performance on known, GENCODE-supported transcript structures using FSM/ISM assignments across annotators and long-read library chemistries. Because FSM and ISM primarily reflect splice-architecture concordance …
Sheet name	Title	Description
A	Supplementary Table S6A.	FSM+ISM recovery and the proportion of recovered transcripts classified as FSM rather than ISM [FSM/(FSM+ISM)] for each annotator × chemistry × cell-line combination. Counts for the reference transcript set used in the benchmark and the recovered transcript set are also reported, together with FSM recovery and ISM recovery.
B	Supplementary Table S6B.	ANOVA testing the effect of Annotator on (i) FSM+ISM recovery and (ii) the proportion of recovered transcripts classified as FSM rather than ISM [FSM/(FSM+ISM)], with cell line included in the model. Columns report F statistics, degrees of freedom and P values.
C	Supplementary Table S6C.	Pre-specified cell-line–paired t-tests comparing LoRTIA Plus to each competing annotator within each chemistry, reported separately for FSM+ISM recovery and the proportion of recovered transcripts classified as FSM rather than ISM [FSM/(FSM+ISM)]. Shown are mean Δ, SD of Δ, Cohen’s dz, t statistic, raw P value and BH-FDR–adjusted P value.

### Sheet: Supplementary Table S6A
Supplementary Table S6A. SQANTI transcript-level metrics (FSM/ISM) FSM+ISM recovery and the proportion of recovered transcripts classified as FSM rather than ISM [FSM/(FSM+ISM)] for each annotator × chemistry × cell-line combination. Counts for the reference transcript set used in the benchmark and the recovered transcript set are also reported, together with FSM recovery and ISM recovery.
Chemistry	Cell line	Annotator	Active reference transcripts (n)	Recovered active reference transcripts (FSM+ISM, n)	FSM+ISM recovery	Recovered FSM transcripts (n)	Recovered ISM transcripts (n)	FSM+ISM recovery	FSM recovery	ISM recovery
ONT-dRNA	H1	LoRTIA	46704	26373	0.564684	16766	15498	0.51965	0.358984	0.331835
ONT-dRNA	H1	bambu	46704	27465	0.588065	18443	10714	0.632541	0.394891	0.229402
ONT-dRNA	H1	FLAIR	46704	17611	0.377077	14263	4976	0.741359	0.305391	0.106543
ONT-dRNA	H1	IsoQuant	46704	9715	0.208012	8903	1051	0.894414	0.190626	0.0225034
ONT-dRNA	H1	NAGATA	46704	3534	0.075668	2646	1321	0.667003	0.0566547	0.0282845
ONT-dRNA	H1-endo	LoRTIA	37107	21112	0.568949	13875	11437	0.548159	0.373919	0.308217
ONT-dRNA	H1-endo	bambu	37107	22201	0.598297	17104	6017	0.73976	0.460937	0.162153
ONT-dRNA	H1-endo	FLAIR	37107	12229	0.32956	9874	3116	0.760123	0.266095	0.0839734
ONT-dRNA	H1-endo	IsoQuant	37107	6442	0.173606	6210	271	0.958185	0.167354	0.0073032
ONT-dRNA	H1-endo	NAGATA	37107	1505	0.0405584	1237	374	0.767846	0.033336	0.010079
ONT-dRNA	WTC11	LoRTIA	51018	33130	0.649379	23299	18054	0.563417	0.456682	0.353875
ONT-dRNA	WTC11	bambu	51018	28595	0.560488	20012	10598	0.653773	0.392254	0.207731
ONT-dRNA	WTC11	FLAIR	51018	19073	0.373848	15877	5426	0.745294	0.311204	0.106355
ONT-dRNA	WTC11	IsoQuant	51018	10802	0.211729	10396	588	0.946468	0.203771	0.0115253
ONT-dRNA	WTC11	NAGATA	51018	4002	0.0784429	3172	1247	0.717809	0.0621741	0.0244424
ONT-cDNA	H1	LoRTIA	66582	34757	0.522018	26044	15771	0.622839	0.391157	0.236866
ONT-cDNA	H1	bambu	66582	32306	0.485206	20997	13417	0.61013	0.315356	0.201511
ONT-cDNA	H1	FLAIR	66582	35904	0.539245	28700	10226	0.737296	0.431047	0.153585
ONT-cDNA	H1	IsoQuant	66582	19816	0.297618	16507	4512	0.785337	0.24792	0.0677661
ONT-cDNA	H1	NAGATA	66582	10002	0.150221	6036	5766	0.511439	0.0906551	0.0866
ONT-cDNA	H1-endo	LoRTIA	70909	38980	0.549719	28243	19059	0.597078	0.398299	0.268781
ONT-cDNA	H1-endo	bambu	70909	33071	0.466386	21020	14231	0.596295	0.296436	0.200694
ONT-cDNA	H1-endo	FLAIR	70909	37870	0.534065	30315	10628	0.74042	0.42752	0.149882
ONT-cDNA	H1-endo	IsoQuant	70909	20758	0.292741	17343	4692	0.787066	0.244581	0.0661693
ONT-cDNA	H1-endo	NAGATA	70909	11436	0.161277	6760	6858	0.496402	0.0953335	0.0967155
ONT-cDNA	WTC11	LoRTIA	73436	40426	0.550493	28087	21069	0.571385	0.382469	0.286903
ONT-cDNA	WTC11	bambu	73436	32760	0.446103	20057	14702	0.57703	0.273122	0.200202
ONT-cDNA	WTC11	FLAIR	73436	39940	0.543875	30570	12941	0.702581	0.416281	0.176221
ONT-cDNA	WTC11	IsoQuant	73436	20647	0.281156	16531	5469	0.751409	0.225108	0.074473
ONT-cDNA	WTC11	NAGATA	73436	13732	0.186993	7489	8849	0.458379	0.10198	0.120499
ONT-CapTrap	H1	LoRTIA	74068	43467	0.586853	31464	20242	0.608517	0.424799	0.273289
ONT-CapTrap	H1	bambu	74068	34185	0.461535	19480	16335	0.543906	0.263002	0.220541
ONT-CapTrap	H1	FLAIR	74068	38691	0.522371	28339	13677	0.674481	0.382608	0.184655
ONT-CapTrap	H1	IsoQuant	74068	21867	0.295229	16104	7364	0.686211	0.217422	0.0994222
ONT-CapTrap	H1	NAGATA	74068	14004	0.18907	6546	9783	0.400882	0.0883782	0.132081
ONT-CapTrap	H1-endo	LoRTIA	75700	44899	0.593118	32679	20544	0.614001	0.431691	0.271387
ONT-CapTrap	H1-endo	bambu	75700	34112	0.450621	19583	16103	0.548759	0.258692	0.212721
ONT-CapTrap	H1-endo	FLAIR	75700	39471	0.521413	29158	13622	0.68158	0.385178	0.179947
ONT-CapTrap	H1-endo	IsoQuant	75700	22225	0.293593	16566	7211	0.696724	0.218838	0.0952576
ONT-CapTrap	H1-endo	NAGATA	75700	15204	0.200845	7141	10491	0.405002	0.0943329	0.138587
ONT-CapTrap	WTC11	LoRTIA	71593	43917	0.613426	33113	18627	0.639988	0.462517	0.260179
ONT-CapTrap	WTC11	bambu	71593	32531	0.454388	20195	13975	0.591016	0.282081	0.195201
ONT-CapTrap	WTC11	FLAIR	71593	36731	0.513053	28308	11073	0.718824	0.395402	0.154666
ONT-CapTrap	WTC11	IsoQuant	71593	21100	0.294722	16504	5826	0.739095	0.230525	0.0813767
ONT-CapTrap	WTC11	NAGATA	71593	13516	0.188789	7104	8759	0.447835	0.0992276	0.122344
PacBio	H1	LoRTIA	51333	35982	0.700953	30013	13502	0.689716	0.584673	0.263028
PacBio	H1	bambu	51333	28315	0.551594	22027	8320	0.725838	0.4291	0.162079
PacBio	H1	FLAIR	51333	18441	0.359243	17389	1551	0.91811	0.338749	0.0302145
PacBio	H1	IsoQuant	51333	14959	0.291411	14373	1099	0.928968	0.279995	0.0214092
PacBio	H1	NAGATA	51333	6483	0.126293	4983	2512	0.664843	0.0970721	0.0489354
PacBio	H1-endo	LoRTIA	59991	43483	0.724825	35429	18583	0.655947	0.590572	0.309763
PacBio	H1-endo	bambu	59991	29793	0.496624	21743	10094	0.682948	0.362438	0.168259
PacBio	H1-endo	FLAIR	59991	22436	0.373989	20868	2293	0.900997	0.347852	0.0382224
PacBio	H1-endo	IsoQuant	59991	17637	0.293994	16758	1665	0.909624	0.279342	0.0277542
PacBio	H1-endo	NAGATA	59991	9144	0.152423	6791	4045	0.626707	0.1132	0.0674268
PacBio	WTC11	LoRTIA	64943	47228	0.727222	38610	20767	0.650252	0.594521	0.319773
PacBio	WTC11	bambu	64943	31212	0.480606	22611	10954	0.673648	0.348167	0.168671
PacBio	WTC11	FLAIR	64943	27257	0.419707	25337	3062	0.892179	0.390142	0.047149
PacBio	WTC11	IsoQuant	64943	20155	0.310349	19057	2249	0.894443	0.293442	0.0346304
PacBio	WTC11	NAGATA	64943	12493	0.192369	8826	6305	0.583306	0.135904	0.0970851
PacBio-CapTrap	H1	LoRTIA	48782	32422	0.66463	24091	14031	0.631945	0.49385	0.287627
PacBio-CapTrap	H1	bambu	48782	25275	0.518121	18542	7981	0.699091	0.380099	0.163605
PacBio-CapTrap	H1	FLAIR	48782	16916	0.346767	13439	4336	0.756062	0.275491	0.0888852
PacBio-CapTrap	H1	IsoQuant	48782	12165	0.249375	9515	3169	0.750158	0.195051	0.0649625
PacBio-CapTrap	H1	NAGATA	48782	6956	0.142594	4122	4091	0.501887	0.0844984	0.0838629
PacBio-CapTrap	H1-endo	LoRTIA	53688	32555	0.606374	24171	14123	0.631195	0.450212	0.263057
PacBio-CapTrap	H1-endo	bambu	53688	27271	0.507953	19089	9544	0.666678	0.355554	0.177768
PacBio-CapTrap	H1-endo	FLAIR	53688	19753	0.367922	15806	5004	0.759539	0.294405	0.0932052
PacBio-CapTrap	H1-endo	IsoQuant	53688	14266	0.26572	11198	3748	0.749231	0.208575	0.0698108
PacBio-CapTrap	H1-endo	NAGATA	53688	8584	0.159887	4966	5171	0.489889	0.0924974	0.0963158
PacBio-CapTrap	WTC11	LoRTIA	52693	36428	0.691325	28140	14524	0.659572	0.534037	0.275634
PacBio-CapTrap	WTC11	bambu	52693	25883	0.491204	19248	7924	0.708376	0.365286	0.150381
PacBio-CapTrap	WTC11	FLAIR	52693	19093	0.362344	15983	3887	0.804378	0.303323	0.0737669
PacBio-CapTrap	WTC11	IsoQuant	52693	13773	0.261382	11486	2849	0.801256	0.21798	0.0540679
PacBio-CapTrap	WTC11	NAGATA	52693	8640	0.163969	5392	4862	0.525844	0.102329	0.0922703

### Sheet: Supplementary Table S6B
Supplementary Table S6B. Chemistry-resolved ANOVA for SQANTI transcript-level metrics ANOVA testing the effect of Annotator on (i) FSM+ISM recovery and (ii) the proportion of recovered transcripts classified as FSM rather than ISM [FSM/(FSM+ISM)], with cell line included in the model. Columns report F statistics, degrees of freedom and P values.
Metric	Chemistry	Cell lines (n)	Annotators (n)	F statistic (annotator)	df (annotator)	df (residual)	P value (annotator)	F statistic (cell line)	df (cell line)	P value (cell line)
FSM+ISM recovery	ONT-dRNA	3	5	225.613	4	8	2.95961e-08	1.87446	2	0.214966
FSM+ISM recovery	ONT-cDNA	3	5	304.196	4	8	9.05345e-09	0.0395319	2	0.961426
FSM+ISM recovery	ONT-CapTrap	3	5	1120.17	4	8	5.03766e-11	0.059172	2	0.942953
FSM+ISM recovery	PacBio	3	5	170.238	4	8	9.00574e-08	0.754955	2	0.500788
FSM+ISM recovery	PacBio-CapTrap	3	5	215.278	4	8	3.56302e-08	0.394973	2	0.686143
FSM proportion among recovered transcripts	ONT-dRNA	3	5	98.6826	4	8	7.66153e-07	8.4739	2	0.0105738
FSM proportion among recovered transcripts	ONT-cDNA	3	5	732.02	4	8	2.74987e-10	43.1778	2	5.16761e-05
FSM proportion among recovered transcripts	ONT-CapTrap	3	5	2045.57	4	8	4.54776e-12	143.796	2	5.36521e-07
FSM proportion among recovered transcripts	PacBio	3	5	402.504	4	8	2.9763e-09	20.0934	2	0.000759706
FSM proportion among recovered transcripts	PacBio-CapTrap	3	5	361.618	4	8	4.5561e-09	22.9256	2	0.000487052

### Sheet: Supplementary Table S6C
Supplementary Table S6C. Post hoc paired comparisons (LoRTIA Plus vs other annotators) Pre-specified cell-line–paired t-tests comparing LoRTIA Plus to each competing annotator within each chemistry, reported separately for FSM+ISM recovery and the proportion of recovered transcripts classified as FSM rather than ISM [FSM/(FSM+ISM)]. Shown are mean Δ, SD of Δ, Cohen’s dz, t statistic, raw P value …
Metric	Chemistry	Comparator annotator	Cell lines (n)	Mean Δ	SD of Δ	Cohen's dz	t statistic	Raw P value	BH-adjusted P value
FSM+ISM recovery	ONT-dRNA	IsoQuant	3	0.396555	0.0405024	9.79089	16.9583	0.0034592	0.00691841
FSM+ISM recovery	ONT-dRNA	bambu	3	0.0120538	0.0666091	0.180963	0.313437	0.783617	0.783617
FSM+ISM recovery	ONT-dRNA	FLAIR	3	0.234175	0.0441928	5.29895	9.17804	0.011664	0.0155521
FSM+ISM recovery	ONT-dRNA	NAGATA	3	0.529448	0.0409701	12.9228	22.3829	0.00199008	0.00691841
FSM+ISM recovery	ONT-cDNA	IsoQuant	3	0.250238	0.023214	10.7796	18.6709	0.00285632	0.00571264
FSM+ISM recovery	ONT-cDNA	bambu	3	0.0748447	0.0345795	2.16443	3.7489	0.06436	0.0858134
FSM+ISM recovery	ONT-cDNA	FLAIR	3	0.00168167	0.0169871	0.0989966	0.171467	0.879636	0.879636
FSM+ISM recovery	ONT-cDNA	NAGATA	3	0.37458	0.0127013	29.4913	51.0805	0.000383036	0.00153215
FSM+ISM recovery	ONT-CapTrap	IsoQuant	3	0.303284	0.0139262	21.7779	37.7205	0.000702082	0.00140416
FSM+ISM recovery	ONT-CapTrap	bambu	3	0.142284	0.0168613	8.43848	14.6159	0.00464851	0.00619801
FSM+ISM recovery	ONT-CapTrap	FLAIR	3	0.0788528	0.0189837	4.15371	7.19444	0.0187775	0.0187775
FSM+ISM recovery	ONT-CapTrap	NAGATA	3	0.404897	0.0173153	23.3837	40.5018	0.000609052	0.00140416
FSM+ISM recovery	PacBio	IsoQuant	3	0.419082	0.0108153	38.7489	67.115	0.00022193	0.000887721
FSM+ISM recovery	PacBio	bambu	3	0.208058	0.0516631	4.02721	6.97534	0.01994	0.01994
FSM+ISM recovery	PacBio	FLAIR	3	0.333354	0.022837	14.5971	25.283	0.00156073	0.00208097
FSM+ISM recovery	PacBio	NAGATA	3	0.560639	0.0223589	25.0745	43.4303	0.000529747	0.00105949
FSM+ISM recovery	PacBio-CapTrap	IsoQuant	3	0.395284	0.0478781	8.25605	14.2999	0.00485471	0.00970941
FSM+ISM recovery	PacBio-CapTrap	bambu	3	0.14835	0.0508755	2.91595	5.05057	0.0370386	0.0370386
FSM+ISM recovery	PacBio-CapTrap	FLAIR	3	0.295099	0.0493716	5.9771	10.3526	0.00920178	0.012269
FSM+ISM recovery	PacBio-CapTrap	NAGATA	3	0.498627	0.0452326	11.0236	19.0935	0.00273179	0.00970941
FSM proportion among recovered transcripts	ONT-dRNA	IsoQuant	3	-0.38928	0.0184383	-21.1126	-36.568	0.000746982	0.00298793
FSM proportion among recovered transcripts	ONT-dRNA	bambu	3	-0.131616	0.0531568	-2.476	-4.28855	0.0503049	0.0503049
FSM proportion among recovered transcripts	ONT-dRNA	FLAIR	3	-0.205183	0.0207636	-9.88186	-17.1159	0.00339613	0.00679227
FSM proportion among recovered transcripts	ONT-dRNA	NAGATA	3	-0.173811	0.0398859	-4.35769	-7.54775	0.0171045	0.022806
FSM proportion among recovered transcripts	ONT-cDNA	IsoQuant	3	-0.177503	0.0139169	-12.7545	-22.0914	0.00204277	0.00408555
FSM proportion among recovered transcripts	ONT-cDNA	bambu	3	0.00261562	0.00931346	0.280844	0.486435	0.674741	0.674741
FSM proportion among recovered transcripts	ONT-cDNA	FLAIR	3	-0.129665	0.0145025	-8.94087	-15.486	0.00414394	0.00552525
FSM proportion among recovered transcripts	ONT-cDNA	NAGATA	3	0.108361	0.00670298	16.166	28.0004	0.00127304	0.00408555
FSM proportion among recovered transcripts	ONT-CapTrap	IsoQuant	3	-0.0865076	0.0111973	-7.72575	-13.3814	0.00553832	0.00738442
FSM proportion among recovered transcripts	ONT-CapTrap	bambu	3	0.059609	0.00921654	6.46761	11.2022	0.00787476	0.00787476
FSM proportion among recovered transcripts	ONT-CapTrap	FLAIR	3	-0.0707926	0.00701189	-10.0961	-17.4869	0.00325424	0.00650848
FSM proportion among recovered transcripts	ONT-CapTrap	NAGATA	3	0.20293	0.0093569	21.6877	37.5642	0.000707931	0.00283172
FSM proportion among recovered transcripts	PacBio	IsoQuant	3	-0.245707	0.00733085	-33.5168	-58.0529	0.000296592	0.000918499
FSM proportion among recovered transcripts	PacBio	bambu	3	-0.0288396	0.0065589	-4.39701	-7.61585	0.0168076	0.0224101
FSM proportion among recovered transcripts	PacBio	FLAIR	3	-0.238457	0.00885411	-26.9318	-46.6472	0.00045925	0.000918499
FSM proportion among recovered transcripts	PacBio	NAGATA	3	0.0403528	0.0231336	1.74434	3.02128	0.0943093	0.0943093
FSM proportion among recovered transcripts	PacBio-CapTrap	IsoQuant	3	-0.125977	0.0136022	-9.26151	-16.0414	0.0038636	0.00515147
FSM proportion among recovered transcripts	PacBio-CapTrap	bambu	3	-0.0504777	0.0158981	-3.17508	-5.4994	0.0315106	0.0315106
FSM proportion among recovered transcripts	PacBio-CapTrap	FLAIR	3	-0.132422	0.010931	-12.1144	-20.9828	0.00226359	0.00452718
FSM proportion among recovered transcripts	PacBio-CapTrap	NAGATA	3	0.135031	0.00573665	23.5383	40.7696	0.000601085	0.00240434
