## Supplementary Table S7 for "LoRTIA Plus: a chemistry-agnostic, feature-first software package for long-read transcriptome annotation"

### Sheet: Supplementary Table S7. Index
Supplementary Table S7. Novel transcript discovery and support structure across annotators and long-read chemistries This table summarizes novel transcript discovery outside the GENCODE reference across the five annotators and five long-read chemistries in the three human LRGASP cell lines. The reported quantities describe the scale, reproducibility, and structural plausibility of novel transcrip…
Sheet name	Title	Description
A	Supplementary Table S7A.	Counts and fractions of novel in catalog (NIC) and novel not in catalog (NNC) transcript models for each annotator × chemistry × cell-line combination, together with annotator-level pooled summaries. Reported values include the total number of isoforms, NIC count, NNC count, total novel isoforms, the fraction of NIC and NNC isoforms among all reconstructed models, and the NNC/NIC ratio.
B	Supplementary Table S7B.	Support-class summaries for novel splice junctions, defined by genomic donor–acceptor pairs, across annotators and chemistries. Novel junctions are classified according to whether they are shared across annotators, recur across multiple chemistries within one annotator, recur across multiple cell lines, or remain restricted to a single annotator × chemistry × cell-line condition. Reported values …
C	Supplementary Table S7C.	Chemistry-resolved summaries of novel splice-junction composition across annotators, reported separately for all novel junctions and for the NNC-only subset. Reported values include the number of junction rows, the fraction of junctions carrying GT-AG, GC-AG or AT/AC donor–acceptor splice-site motifs, the corresponding fraction with non-consensus splice-site patterns, the relative contribution of…
D	Supplementary Table S7D.	Chemistry-resolved isoform-level summaries for NIC and NNC transcript models. Reported values include the number of novel isoforms in each category, the fraction of isoforms carrying intron chains composed entirely of GT-AG, GC-AG or AT-AC junctions, the fraction of isoforms containing non-consensus splice-site patterns, the proportion of missing/undetermined splice-site composition assignments, …

### Sheet: Supplementary Table S7A.
Supplementary Table S7A. Scale of novel transcript output (NIC/NNC) Counts and fractions of novel in catalog (NIC) and novel not in catalog (NNC) transcript models for each annotator × chemistry × cell-line combination, together with annotator-level pooled summaries. Reported values include the total number of isoforms, NIC count, NNC count, total novel isoforms, the fraction of NIC and NNC isofo…
Annotator	Chemistry	Cell line	Total isoforms (n)	NIC isoforms (n)	NNC isoforms (n)	Total novel isoforms (n)	NIC fraction	NNC fraction	Total novel fraction	NNC/NIC ratio
BAMBU	ONT-CapTrap	H1	70891	1609	8124	9733	0.0226968	0.114598	0.137295	5.0491
FLAIR	ONT-CapTrap	H1	138635	35630	696	36326	0.257006	0.00502038	0.262026	0.0195341
IsoQuant	ONT-CapTrap	H1	67953	7570	8019	15589	0.111401	0.118008	0.229409	1.05931
LoRTIA	ONT-CapTrap	H1	379041	46738	105734	152472	0.123306	0.278951	0.402257	2.26227
NAGATA	ONT-CapTrap	H1	109147	6058	17885	23943	0.0555031	0.163862	0.219365	2.95229
BAMBU	ONT-CapTrap	H1-endo	72564	1668	8199	9867	0.0229866	0.11299	0.135977	4.91547
FLAIR	ONT-CapTrap	H1-endo	139561	36228	610	36838	0.259585	0.00437085	0.263956	0.0168378
IsoQuant	ONT-CapTrap	H1-endo	71676	8189	8963	17152	0.11425	0.125049	0.239299	1.09452
LoRTIA	ONT-CapTrap	H1-endo	382845	48944	109495	158439	0.127843	0.286003	0.413846	2.23715
NAGATA	ONT-CapTrap	H1-endo	107695	5747	18713	24460	0.0533637	0.173759	0.227123	3.25613
BAMBU	ONT-CapTrap	WTC11	68955	1713	8935	10648	0.0248423	0.129577	0.15442	5.216
FLAIR	ONT-CapTrap	WTC11	115987	33829	791	34620	0.291662	0.00681973	0.298482	0.0233823
IsoQuant	ONT-CapTrap	WTC11	65730	7697	9211	16908	0.1171	0.140134	0.257234	1.1967
LoRTIA	ONT-CapTrap	WTC11	404561	53704	130302	184006	0.132746	0.322082	0.454829	2.4263
NAGATA	ONT-CapTrap	WTC11	96433	6078	17135	23213	0.0630282	0.177688	0.240716	2.81918
BAMBU	ONT-cDNA	H1	64835	1603	6653	8256	0.0247243	0.102614	0.127339	4.15034
FLAIR	ONT-cDNA	H1	128479	32513	996	33509	0.253061	0.00775224	0.260813	0.0306339
IsoQuant	ONT-cDNA	H1	64010	6848	9900	16748	0.106983	0.154663	0.261647	1.44568
LoRTIA	ONT-cDNA	H1	267097	23993	47239	71232	0.0898288	0.176861	0.26669	1.96887
NAGATA	ONT-cDNA	H1	77775	3918	16967	20885	0.0503761	0.218155	0.268531	4.33053
BAMBU	ONT-cDNA	H1-endo	67228	1729	6634	8363	0.0257185	0.0986791	0.124398	3.8369
FLAIR	ONT-cDNA	H1-endo	145013	36855	862	37717	0.25415	0.00594429	0.260094	0.023389
IsoQuant	ONT-cDNA	H1-endo	69545	8129	10268	18397	0.116888	0.147645	0.264534	1.26313
LoRTIA	ONT-cDNA	H1-endo	370055	27438	106647	134085	0.0741457	0.288192	0.362338	3.88684
NAGATA	ONT-cDNA	H1-endo	86286	4248	17706	21954	0.0492316	0.205201	0.254433	4.16808
BAMBU	ONT-cDNA	WTC11	64413	1480	6298	7778	0.0229767	0.0977753	0.120752	4.25541
FLAIR	ONT-cDNA	WTC11	170035	41592	1217	42809	0.244608	0.00715735	0.251766	0.0292604
IsoQuant	ONT-cDNA	WTC11	66593	7142	10674	17816	0.107249	0.160287	0.267536	1.49454
LoRTIA	ONT-cDNA	WTC11	436883	32491	127947	160438	0.07437	0.292863	0.367233	3.93792
NAGATA	ONT-cDNA	WTC11	113751	5644	21905	27549	0.0496171	0.19257	0.242187	3.88111
BAMBU	PacBio	H1	53411	2750	3258	6008	0.0514875	0.0609987	0.112486	1.18473
FLAIR	PacBio	H1	42002	11204	34	11238	0.266749	0.000809485	0.267559	0.00303463
IsoQuant	PacBio	H1	39413	5583	2173	7756	0.141654	0.0551341	0.196788	0.389217
LoRTIA	PacBio	H1	259307	53183	39186	92369	0.205097	0.151118	0.356215	0.736814
NAGATA	PacBio	H1	17648	1266	5021	6287	0.0717362	0.284508	0.356244	3.96603
BAMBU	PacBio	H1-endo	62508	3776	4417	8193	0.0604083	0.070663	0.131071	1.16976
FLAIR	PacBio	H1-endo	67993	22273	60	22333	0.327578	0.000882444	0.32846	0.00269384
IsoQuant	PacBio	H1-endo	58393	11144	4224	15368	0.190845	0.0723374	0.263182	0.379038
LoRTIA	PacBio	H1-endo	396299	94215	70243	164458	0.237737	0.177247	0.414985	0.745561
NAGATA	PacBio	H1-endo	32622	2674	10936	13610	0.0819692	0.335234	0.417203	4.08975
BAMBU	PacBio	WTC11	67424	3916	5169	9085	0.0580802	0.0766641	0.134744	1.31997
FLAIR	PacBio	WTC11	91507	35070	99	35169	0.383249	0.00108188	0.384331	0.00282293
IsoQuant	PacBio	WTC11	67919	13677	5760	19437	0.201372	0.0848069	0.286179	0.421145
LoRTIA	PacBio	WTC11	498817	120957	100318	221275	0.242488	0.201112	0.4436	0.829369
NAGATA	PacBio	WTC11	56293	4997	20607	25604	0.0887677	0.366067	0.454835	4.12387
BAMBU	PacBio-CapTrap	H1	44123	1294	3422	4716	0.0293271	0.0775559	0.106883	2.64451
FLAIR	PacBio-CapTrap	H1	36629	7272	43	7315	0.198531	0.00117393	0.199705	0.00591309
IsoQuant	PacBio-CapTrap	H1	30257	2808	1602	4410	0.092805	0.0529464	0.145751	0.570513
LoRTIA	PacBio-CapTrap	H1	188650	26760	26371	53131	0.14185	0.139788	0.281638	0.985463
NAGATA	PacBio-CapTrap	H1	21006	847	4081	4928	0.0403218	0.194278	0.2346	4.81818
BAMBU	PacBio-CapTrap	H1-endo	51226	1699	4365	6064	0.0331668	0.0852106	0.118377	2.56916
FLAIR	PacBio-CapTrap	H1-endo	46579	10665	59	10724	0.228966	0.00126667	0.230233	0.00553211
IsoQuant	PacBio-CapTrap	H1-endo	38701	4305	2582	6887	0.111237	0.0667166	0.177954	0.599768
LoRTIA	PacBio-CapTrap	H1-endo	190014	27145	26642	53787	0.142858	0.140211	0.283069	0.98147
NAGATA	PacBio-CapTrap	H1-endo	27339	1362	6063	7425	0.0498189	0.221771	0.27159	4.45154
BAMBU	PacBio-CapTrap	WTC11	47388	1532	4458	5990	0.0323289	0.0940744	0.126403	2.90992
FLAIR	PacBio-CapTrap	WTC11	42219	10660	70	10730	0.252493	0.00165802	0.254151	0.0065666
IsoQuant	PacBio-CapTrap	WTC11	36208	4162	2575	6737	0.114947	0.0711169	0.186064	0.618693
LoRTIA	PacBio-CapTrap	WTC11	242290	40391	46019	86410	0.166705	0.189934	0.356639	1.13934
NAGATA	PacBio-CapTrap	WTC11	27344	1620	6278	7898	0.0592452	0.229593	0.288839	3.87531
BAMBU	ONT-dRNA	H1	43021	756	3411	4167	0.0175728	0.0792869	0.0968597	4.5119
FLAIR	ONT-dRNA	H1	38599	5958	64	6022	0.154356	0.00165807	0.156014	0.0107419
IsoQuant	ONT-dRNA	H1	17430	1007	752	1759	0.057774	0.043144	0.100918	0.746773
LoRTIA	ONT-dRNA	H1	186575	7228	31240	38468	0.0387405	0.167439	0.20618	4.32208
NAGATA	ONT-dRNA	H1	11677	166	3036	3202	0.014216	0.259998	0.274214	18.2892
BAMBU	ONT-dRNA	H1-endo	29663	432	1816	2248	0.0145636	0.061221	0.0757846	4.2037
FLAIR	ONT-dRNA	H1-endo	20709	2228	19	2247	0.107586	0.000917475	0.108504	0.00852783
IsoQuant	ONT-dRNA	H1-endo	9696	373	468	841	0.0384695	0.0482673	0.0867368	1.25469
LoRTIA	ONT-dRNA	H1-endo	112010	4371	24024	28395	0.0390233	0.214481	0.253504	5.49623
NAGATA	ONT-dRNA	H1-endo	3040	27	748	775	0.00888158	0.246053	0.254934	27.7037
BAMBU	ONT-dRNA	WTC11	48757	1101	4062	5163	0.0225814	0.0833111	0.105892	3.68937
FLAIR	ONT-dRNA	WTC11	48029	7711	66	7777	0.160549	0.00137417	0.161923	0.0085592
IsoQuant	ONT-dRNA	WTC11	22204	1454	1165	2619	0.0654837	0.052468	0.117952	0.801238
LoRTIA	ONT-dRNA	WTC11	278437	15364	71366	86730	0.0551794	0.256309	0.311489	4.64501
NAGATA	ONT-dRNA	WTC11	11456	211	3276	3487	0.0184183	0.285964	0.304382	15.5261
Annotator-level pooled summary
Annotator	Total isoforms (n)	NIC isoforms (n)	NNC isoforms (n)	Total novel isoforms (n)	NIC fraction	NNC fraction	Total novel fraction	NNC/NIC ratio
BAMBU	856407	27058	79221	106279	0.0315948	0.0925039	0.124099	2.92782
FLAIR	1271976	329688	5686	335374	0.259194	0.00447021	0.263664	0.0172466
IsoQuant	725728	90088	78336	168424	0.124135	0.107941	0.232076	0.86955
LoRTIA	4592881	622922	1062773	1685695	0.135628	0.231396	0.367023	1.70611
NAGATA	799512	44863	170357	215220	0.056113	0.213076	0.269189	3.79727

### Sheet: Supplementary Table S7B.
Supplementary Table S7B. Support structure of novel splice junctions Support-class summaries for novel splice junctions, defined by genomic donor–acceptor pairs, across annotators and chemistries. Novel junctions are classified according to whether they are shared across annotators, recur across multiple chemistries within one annotator, recur across multiple cell lines, or remain restricted to a…
Annotator	Chemistry	Unique novel junctions (n)	Cross-tool fraction	Multi-chemistry fraction	Multi-cell-line fraction	Single-condition fraction	Independent-support fraction
BAMBU	ONT-CapTrap	32543	0.305104	0.1514	0.0357373	0.507759	0.492241
FLAIR	ONT-CapTrap	23617	0.628657	0.109159	0.0186306	0.243553	0.756447
IsoQuant	ONT-CapTrap	19665	0.861327	0.00650903	0.0144419	0.117722	0.882278
LoRTIA	ONT-CapTrap	153961	0.247166	0.434474	0.0670624	0.251297	0.748703
NAGATA	ONT-CapTrap	275124	0.0305571	0.409455	0.0907046	0.469283	0.530717
BAMBU	ONT-cDNA	31676	0.313581	0.143642	0.0250979	0.517679	0.482321
FLAIR	ONT-cDNA	27037	0.538299	0.0995303	0.0372453	0.324925	0.675075
IsoQuant	ONT-cDNA	24239	0.734931	0.00519823	0.0136969	0.246174	0.753826
LoRTIA	ONT-cDNA	173981	0.197309	0.334663	0.0977578	0.37027	0.62973
NAGATA	ONT-cDNA	290861	0.0379494	0.388326	0.0791271	0.494597	0.505403
BAMBU	PacBio	14379	0.335002	0.127964	0.0454135	0.49162	0.50838
FLAIR	PacBio	9717	0.762272	0.0680251	0.00483688	0.164866	0.835134
IsoQuant	PacBio	8625	0.967652	0.00173913	0.0013913	0.0292174	0.970783
LoRTIA	PacBio	99127	0.325118	0.367135	0.108669	0.199078	0.800922
NAGATA	PacBio	223383	0.0149385	0.219336	0.12004	0.645685	0.354315
BAMBU	PacBio-CapTrap	12760	0.357288	0.227821	0.0279781	0.386912	0.613088
FLAIR	PacBio-CapTrap	5456	0.796371	0.106488	0.000183284	0.0969575	0.903043
IsoQuant	PacBio-CapTrap	4836	0.983871	0.00289495	0.000413565	0.0128205	0.987179
LoRTIA	PacBio-CapTrap	53170	0.413034	0.522663	0.0204251	0.0438781	0.956122
NAGATA	PacBio-CapTrap	58199	0.0362549	0.682417	0.0205502	0.260778	0.739222
BAMBU	ONT-dRNA	9248	0.191176	0.158521	0.0496324	0.60067	0.39933
FLAIR	ONT-dRNA	3300	0.740606	0.129697	0.00393939	0.125758	0.874242
IsoQuant	ONT-dRNA	2018	0.939544	0.00198216	0.00148662	0.0569871	0.943013
LoRTIA	ONT-dRNA	92392	0.154505	0.215625	0.0709044	0.558966	0.441034
NAGATA	ONT-dRNA	34481	0.0158638	0.495258	0.0321046	0.456773	0.543227
Annotator-level pooled summary
Annotator	Unique novel junctions (n)	Cross-tool fraction	Multi-chemistry fraction	Multi-cell-line fraction	Single-condition fraction	Independent-support fraction
BAMBU	81516	0.258526	0.0801315	0.0420408	0.619302	0.380698
FLAIR	44183	0.510513	0.0687142	0.0341308	0.386642	0.613358
IsoQuant	41877	0.773527	0.00334312	0.0151157	0.208014	0.791986
LoRTIA	363450	0.162586	0.225052	0.125855	0.486507	0.513493
NAGATA	688687	0.0251914	0.212169	0.111935	0.650705	0.349295

### Sheet: Supplementary Table S7C.
Supplementary Table S7C. Structural plausibility of novel splice junctions Chemistry-resolved summaries of novel splice-junction composition across annotators, reported separately for all novel junctions and for the NNC-only subset. Reported values include the number of junction rows, the fraction of junctions carrying GT-AG, GC-AG or AT/AC donor–acceptor splice-site motifs, the corresponding fra…
Annotator	Chemistry	Scope	Junction rows (n)	Canonical junction fraction	Non-canonical junction fraction	GTAG fraction	GCAG fraction	ATAC fraction	RTS-flagged fraction	Indel-near fraction
BAMBU	ONT-CapTrap	All novel	50008	0.508479	0.491521	0.479863	0.0241761	0.00443929	0.0220365
FLAIR	ONT-CapTrap	All novel	51425	0.941818	0.0581818	0.927759	0.0140593	0	0.00744774
IsoQuant	ONT-CapTrap	All novel	47661	0.873314	0.126686	0.850087	0.0220096	0.00121693	0.0314723
LoRTIA	ONT-CapTrap	All novel	526355	0.763076	0.236924	0.744167	0.0183659	0.00054336	0.0264973
NAGATA	ONT-CapTrap	All novel	706572	0.0172679	0.982732	0.0139221	0.00135867	0.00198706	0.0147642
BAMBU	ONT-cDNA	All novel	44904	0.476015	0.523985	0.438558	0.0274808	0.00997684	0.0264564
FLAIR	ONT-cDNA	All novel	51768	0.924335	0.0756645	0.908457	0.0158399	3.86339e-05	0.00880853
IsoQuant	ONT-cDNA	All novel	48707	0.731887	0.268113	0.70378	0.0254994	0.00260743	0.033835
LoRTIA	ONT-cDNA	All novel	408620	0.639053	0.360947	0.614909	0.0219275	0.00221722	0.0319637
NAGATA	ONT-cDNA	All novel	656233	0.0188104	0.98119	0.0143836	0.00210901	0.00231777	0.0163814
BAMBU	PacBio	All novel	21656	0.457748	0.542252	0.432859	0.0236886	0.00120059	0.0288604
FLAIR	PacBio	All novel	18035	0.970058	0.0299418	0.959357	0.0107014	0	0.00626559
IsoQuant	PacBio	All novel	21048	0.839272	0.160728	0.81794	0.0209521	0.000380084	0.0329247
LoRTIA	PacBio	All novel	382759	0.852858	0.147142	0.829773	0.0228238	0.000261261	0.0322239
NAGATA	PacBio	All novel	354456	0.0197175	0.980282	0.0156324	0.00212438	0.00196075	0.0177906
BAMBU	PacBio-CapTrap	All novel	19469	0.433921	0.566079	0.407931	0.0242437	0.00174637	0.0208023
FLAIR	PacBio-CapTrap	All novel	9802	0.960824	0.0391757	0.948276	0.0125485	0	0.00652928
IsoQuant	PacBio-CapTrap	All novel	11760	0.840476	0.159524	0.818963	0.0207483	0.000765306	0.0268707
LoRTIA	PacBio-CapTrap	All novel	167137	0.820315	0.179685	0.796365	0.0234119	0.00053848	0.0317344
NAGATA	PacBio-CapTrap	All novel	91453	0.0416935	0.958306	0.0365652	0.00302888	0.00209944	0.0174516
BAMBU	ONT-dRNA	All novel	12470	0.248677	0.751323	0.236568	0.00938252	0.00272654	0.0167602
FLAIR	ONT-dRNA	All novel	5301	0.942652	0.0573477	0.932277	0.0103754	0	0.0171666
IsoQuant	ONT-dRNA	All novel	3397	0.707389	0.292611	0.692376	0.0129526	0.00206064	0.026494
LoRTIA	ONT-dRNA	All novel	174684	0.613582	0.386418	0.600851	0.0115924	0.0011392	0.0303176
NAGATA	ONT-dRNA	All novel	41654	0.0202382	0.979762	0.0154607	0.00343304	0.00134441	0.0157008
BAMBU	ONT-CapTrap	NNC-only	35575	0.441546	0.558454	0.414589	0.0252987	0.00165847	0.0186086
FLAIR	ONT-CapTrap	NNC-only	2181	0.342045	0.657955	0.286566	0.0554791	0	0.0160477
IsoQuant	ONT-CapTrap	NNC-only	31219	0.825107	0.174893	0.799609	0.0243762	0.00112111	0.0385342
LoRTIA	ONT-CapTrap	NNC-only	419710	0.73262	0.26738	0.713471	0.0187201	0.000428868	0.026423
NAGATA	ONT-CapTrap	NNC-only	233232	0.0309606	0.969039	0.0259441	0.00282123	0.00219524	0.0166401
BAMBU	ONT-cDNA	NNC-only	27503	0.425335	0.574665	0.396102	0.025779	0.00345417	0.0217431
FLAIR	ONT-cDNA	NNC-only	3152	0.286168	0.713832	0.245876	0.0396574	0.000634518	0.0155457
IsoQuant	ONT-cDNA	NNC-only	35042	0.640146	0.359854	0.611352	0.0261686	0.00262542	0.0395525
LoRTIA	ONT-cDNA	NNC-only	325143	0.627407	0.372593	0.603522	0.0226085	0.00127636	0.0311217
NAGATA	ONT-cDNA	NNC-only	247845	0.0306563	0.969344	0.024128	0.00405092	0.00247735	0.0191692
BAMBU	PacBio	NNC-only	17372	0.431499	0.568501	0.40502	0.0257886	0.000690767	0.0266521
FLAIR	PacBio	NNC-only	196	0.357143	0.642857	0.30102	0.0561224	0	0.0153061
IsoQuant	PacBio	NNC-only	14111	0.767203	0.232797	0.74162	0.0252285	0.000354333	0.0376302
LoRTIA	PacBio	NNC-only	281694	0.825999	0.174001	0.80012	0.0255561	0.000323046	0.0328406
NAGATA	PacBio	NNC-only	348795	0.0146275	0.985372	0.0105821	0.00206138	0.00198397	0.0177554
BAMBU	PacBio-CapTrap	NNC-only	16421	0.372145	0.627855	0.346386	0.0244808	0.00127885	0.0210097
FLAIR	PacBio-CapTrap	NNC-only	175	0.388571	0.611429	0.245714	0.142857	0	0.04
IsoQuant	PacBio-CapTrap	NNC-only	7733	0.774085	0.225915	0.75055	0.0223717	0.00116384	0.0349153
LoRTIA	PacBio-CapTrap	NNC-only	121875	0.791007	0.208993	0.764537	0.0259364	0.000533333	0.0344369
NAGATA	PacBio-CapTrap	NNC-only	89134	0.028272	0.971728	0.0232347	0.0028833	0.00215406	0.0173671
BAMBU	ONT-dRNA	NNC-only	11363	0.20954	0.79046	0.198539	0.00950453	0.00149608	0.0151368
FLAIR	ONT-dRNA	NNC-only	151	0.264901	0.735099	0.218543	0.0463576	0	0.013245
IsoQuant	ONT-dRNA	NNC-only	2617	0.625143	0.374857	0.607566	0.0152847	0.0022927	0.0313336
LoRTIA	ONT-dRNA	NNC-only	156244	0.597444	0.402556	0.58511	0.0115268	0.000806431	0.0257418
NAGATA	ONT-dRNA	NNC-only	41057	0.0169277	0.983072	0.0121538	0.00340989	0.00136396	0.0156124

### Sheet: Supplementary Table S7D.
Supplementary Table S7D. Isoform-level splice-site composition of NIC and NNC models Chemistry-resolved isoform-level summaries for NIC and NNC transcript models. Reported values include the number of novel isoforms in each category, the fraction of isoforms carrying intron chains composed entirely of GT-AG, GC-AG or AT-AC junctions, the fraction of isoforms containing non-consensus splice-site p…
Annotator	Chemistry	Novelty class	Novel isoforms (n)	Fully canonical isoform fraction	Non-canonical isoform fraction	Undetermined canonicality fraction	Predicted NMD fraction	Bite fraction	Median transcript length (nt)	Median exon count
BAMBU	ONT-CapTrap	NNC	25258	0.406564	0.593436	0	0.352667	0.347375	1124	4
BAMBU	ONT-CapTrap	NIC	4990	0.762124	0.119038	0.118838	0.219346	0	1047	4
FLAIR	ONT-CapTrap	NIC	105687	0.941166	0.0169084	0.0419257	0.279418	0	1392	7
FLAIR	ONT-CapTrap	NNC	2097	0.322365	0.677635	0	0.22023	0.725322	1085	6
IsoQuant	ONT-CapTrap	NNC	26193	0.7938	0.2062	0	0.248604	0.494216	947	4
IsoQuant	ONT-CapTrap	NIC	23456	0.976467	0.00298431	0.0205491	0.224173	0	1312	6
LoRTIA	ONT-CapTrap	NIC	149386	0.955558	0.00967293	0.034769	0.245749	0	1211	6
LoRTIA	ONT-CapTrap	NNC	345531	0.682005	0.317995	0	0.270431	0.473746	995	6
NAGATA	ONT-CapTrap	NIC	17883	0.332606	0.622491	0.044903	0.32396	0	894	5
NAGATA	ONT-CapTrap	NNC	53733	0.090075	0.909925	0	0.266031	0.203506	849	5
BAMBU	ONT-cDNA	NNC	19585	0.409957	0.590043	0	0.351719	0.338626	1208	4
BAMBU	ONT-cDNA	NIC	4812	0.750208	0.126559	0.123234	0.261549	0	1241.5	4
FLAIR	ONT-cDNA	NIC	110960	0.928767	0.0178262	0.0534066	0.317198	0	1740	7
FLAIR	ONT-cDNA	NNC	3075	0.270569	0.729431	0	0.222436	0.764553	975	5
IsoQuant	ONT-cDNA	NNC	30842	0.598243	0.401757	0	0.331377	0.506096	1024	4
IsoQuant	ONT-cDNA	NIC	22119	0.976491	0.00307428	0.0204349	0.256937	0	1581	7
LoRTIA	ONT-cDNA	NIC	83922	0.975811	0.00699459	0.0171945	0.236083	0	1308	7
LoRTIA	ONT-cDNA	NNC	281833	0.58353	0.41647	0	0.284317	0.521898	963	5
NAGATA	ONT-cDNA	NIC	13810	0.339754	0.606879	0.0533671	0.35145	0	1059	5
NAGATA	ONT-cDNA	NNC	56578	0.0862703	0.91373	0	0.301406	0.254551	869	5
BAMBU	PacBio	NNC	12844	0.40299	0.59701	0	0.460892	0.360012	3350.5	8
BAMBU	PacBio	NIC	10442	0.81268	0.020973	0.166347	0.425091	0	2916	8
FLAIR	PacBio	NIC	68547	0.921922	0.0108539	0.0672239	0.445903	0	3456	11
FLAIR	PacBio	NNC	193	0.34715	0.65285	0	0.309942	0.642487	2301	6
IsoQuant	PacBio	NNC	12157	0.729868	0.270132	0	0.429543	0.41145	3011	9
IsoQuant	PacBio	NIC	30404	0.955532	0.00404552	0.0404223	0.417627	0	3100.5	11
LoRTIA	PacBio	NIC	268355	0.96527	0.00836206	0.0263681	0.44941	0	3075	11
LoRTIA	PacBio	NNC	209747	0.771329	0.228671	0	0.454745	0.532675	2916	11
NAGATA	PacBio	NNC	36564	0.0615906	0.938409	0	0.444584	0.195739	2344	10
NAGATA	PacBio	NIC	8937	0.931856	0.00548282	0.0626608	0.410133	0	2622	10
BAMBU	PacBio-CapTrap	NNC	12245	0.325112	0.674888	0	0.39585	0.324704	1808	7
BAMBU	PacBio-CapTrap	NIC	4525	0.86895	0.0353591	0.0956906	0.264156	0	1633	6
FLAIR	PacBio-CapTrap	NIC	28597	0.944575	0.0155261	0.0398993	0.278463	0	1665	8
FLAIR	PacBio-CapTrap	NNC	172	0.377907	0.622093	0	0.22963	0.645349	1414.5	6
IsoQuant	PacBio-CapTrap	NNC	6759	0.742565	0.257435	0	0.242471	0.429058	1347	6
IsoQuant	PacBio-CapTrap	NIC	11275	0.970466	0.00363636	0.025898	0.229701	0	1537	8
LoRTIA	PacBio-CapTrap	NIC	94296	0.953996	0.0132455	0.0327585	0.266118	0	1537	8
LoRTIA	PacBio-CapTrap	NNC	99032	0.74376	0.25624	0	0.275939	0.513884	1329	6
NAGATA	PacBio-CapTrap	NNC	16422	0.0943247	0.905675	0	0.277151	0.225856	1128	6
NAGATA	PacBio-CapTrap	NIC	3829	0.961086	0.00705145	0.0318621	0.206756	0	1214	8
BAMBU	ONT-dRNA	NNC	9289	0.195608	0.804392	0	0.384801	0.165142	1929	8
BAMBU	ONT-dRNA	NIC	2289	0.78768	0.0218436	0.190476	0.370726	0	1930	6
FLAIR	ONT-dRNA	NIC	15897	0.921369	0.0179908	0.0606404	0.36451	0	2317	9
FLAIR	ONT-dRNA	NNC	149	0.255034	0.744966	0	0.32	0.879195	1059	6
IsoQuant	ONT-dRNA	NIC	2834	0.979534	0.00141143	0.0190543	0.344518	0	2112.5	9
IsoQuant	ONT-dRNA	NNC	2385	0.592872	0.407128	0	0.387775	0.393291	2143	8
LoRTIA	ONT-dRNA	NIC	26963	0.92805	0.00715796	0.0647925	0.323631	0	1786	7
LoRTIA	ONT-dRNA	NNC	126630	0.535805	0.464195	0	0.384868	0.490895	1639	8
NAGATA	ONT-dRNA	NNC	7060	0.051983	0.948017	0	0.31292	0.203116	1103.5	6
NAGATA	ONT-dRNA	NIC	404	0.700495	0	0.299505	0.285714	0	1550.5	4
